# Stromal Prostaglandin is a Dominant Spatial Regulator of Cell-fate Plasticity in Colorectal Cancer

**DOI:** 10.64898/2026.06.14.732116

**Authors:** Corinne Molyneux, Rhianna O’Sullivan, Eoghan J. Mulholland-Illingworth, Joshua W. Moore, Nick Li, Petra Vlckova, Raheleh Amirkhah, Aurélie Dobric, Shauna Crampsie, Alistair Wilkinson, Jack Langley, Marta Labarquilla Alonso, Ashley Campbell, Jeroen Claus, Smita Krishnaswamy, Philip D. Dunne, Simon Leedham, Christopher J. Tape

## Abstract

Colorectal cancer (CRC) tumours with high stromal content have a worse outcome, but the mechanisms governing this are unclear. Using high-throughput single-cell perturbation analysis of CRC patient-derived organoids (PDOs) and cancer-associated fibroblasts (CAFs) we find that epithelial cells with high stromal-communication potential are marked by the transcriptional co-repressor *DACH1*. To define the causal regulators of stromal-epithelial signalling, we developed a novel CRISPR screening platform to perturb the CAF secretome and measure epithelial stem cell responses at single-cell resolution. Intercellular CRISPR screening and full factorial ligand analysis revealed that stromal Prostaglandin E2 (PGE_2_) is a dominant regulator of CRC cell-fate plasticity. Stromal PGE_2_ converts *DACH1*^*+*^ epithelia from a chemosensitive proliferative colonic stem cell (proCSC) fate into a chemorefractory and prometastatic revival colonic stem cell (revCSC) fate. PGE_2_-driven epithelial transdetermination is rapid and reversible, providing an acute mechanism for stromal-driven plasticity in CRC tumours. Genetic and pharmacological inhibition of stromal COX2 inhibits epithelial plasticity, trapping CRC epithelia in an anti-metastatic and chemosensitive proCSC fate. *PTGS2*^*+*^ CAFs support a spatially resolved revCSC to proCSC plasticity gradient in human CRC tumours marked by increasing *DACH1* expression. These results reveal that stromal prostaglandin is a dominant spatial regulator of poor-prognosis cell-fates and may explain the benefit of anti-COX therapies in both preventing and treating CRC.
