## Supplementary material for "Stromal Prostaglandin is a Dominant Spatial Regulator of Cell-fate Plasticity in Colorectal Cancer": CRC_scRNA-seq_Modules_All

gene_name	annotation
CACNA1A	Neuroendocrine
CHGA	Neuroendocrine
KCNB2	Neuroendocrine
GRIK2	Neuroendocrine
ST18	Neuroendocrine
CASC15	Neuroendocrine
RFX6	Neuroendocrine
RUNX1T1	Neuroendocrine
TOX	Neuroendocrine
SCN7A	Neuroendocrine
PDZRN3	Neuroendocrine
SLC18A1	Neuroendocrine
SETBP1	Neuroendocrine
ADGRL2	Neuroendocrine
RGS7	Neuroendocrine
RFX3	Neuroendocrine
KCTD12	Neuroendocrine
RIMBP2	Neuroendocrine
CACNB2	Neuroendocrine
TRMT9B	Neuroendocrine
SLC38A11	Neuroendocrine
CDKAL1	Neuroendocrine
CACNA2D1	Neuroendocrine
NFASC	Neuroendocrine
OR51E1	Neuroendocrine
SOX4	Neuroendocrine
IGFBP2	Neuroendocrine
CPB1	Neuroendocrine
HECW2	Neuroendocrine
ELAPOR1	Neuroendocrine
DSCAML1	Neuroendocrine
ARX	Neuroendocrine
KIF5C	Neuroendocrine
CA8	Neuroendocrine
KLHL32	Neuroendocrine
KCNJ6	Neuroendocrine
SOX6	Neuroendocrine
GAL	Neuroendocrine
SST	Neuroendocrine
LINC01036	Neuroendocrine
INSM1	Neuroendocrine
ZNF618	Neuroendocrine
KIF19	Neuroendocrine
MIAT	Neuroendocrine
PBX3	Neuroendocrine
LINC01967	Neuroendocrine
LINC02789	Neuroendocrine
CABP7	Neuroendocrine
PAM	Neuroendocrine
NBEA	Neuroendocrine
SCG2	Neuroendocrine
ELL2	Neuroendocrine
UNC13A	Neuroendocrine
KSR2	Neuroendocrine
ENPP2	Neuroendocrine
PCSK1	Neuroendocrine
VWA5B2	Neuroendocrine
SYT13	Neuroendocrine
BRINP3	Neuroendocrine
CHGB	Neuroendocrine
TPH1	Neuroendocrine
AVPR1B	Neuroendocrine
AKT3	Neuroendocrine
NOL4	Neuroendocrine
CAMK1D	Neuroendocrine
NEUROD1	Neuroendocrine
RGS17	Neuroendocrine
CPE	Neuroendocrine
ANK2	Neuroendocrine
ABCC8	Neuroendocrine
IGSF10	Neuroendocrine
MATN2	Neuroendocrine
SCG3	Neuroendocrine
SI	Neuroendocrine
SAMD3	Neuroendocrine
MIR7-3HG	Neuroendocrine
CELF3	Neuroendocrine
LOXHD1	Neuroendocrine
NAV1	Neuroendocrine
ENSG00000287709	Neuroendocrine
STUM	Neuroendocrine
PCSK1N	Neuroendocrine
ISL1	Neuroendocrine
KCNH6	Neuroendocrine
GCH1	Neuroendocrine
ELAVL4	Neuroendocrine
KCNH8	Neuroendocrine
RAB3C	Neuroendocrine
MEP1B	Neuroendocrine
L1TD1	Neuroendocrine
PTENP1-AS	Neuroendocrine
ENSG00000287784	Neuroendocrine
GNAO1	Neuroendocrine
LINC00907	Neuroendocrine
ENSG00000236283	Neuroendocrine
TNFRSF11B	Neuroendocrine
LINC01221	Neuroendocrine
PLCXD3	Neuroendocrine
FAM167A	Neuroendocrine
TCP11X1	Neuroendocrine
BETALINC1	Neuroendocrine
LINC01632	Neuroendocrine
DEFA5	Neuroendocrine
LINC02798	Neuroendocrine
PRUNE2	Neuroendocrine
KIF1A	Neuroendocrine
FREM1	Neuroendocrine
LINC02799	Neuroendocrine
STARD9	Neuroendocrine
SDK2	Neuroendocrine
SLCO3A1	Neuroendocrine
NCALD	Neuroendocrine
TTC29	Neuroendocrine
ASCL1	Neuroendocrine
ADCY2	Neuroendocrine
COLCA1	Neuroendocrine
SLITRK6	Neuroendocrine
LINC01980	Neuroendocrine
MIR4500HG	Neuroendocrine
CASC17	Neuroendocrine
CACNA1D	Neuroendocrine
TTC6	Neuroendocrine
WASF3	Neuroendocrine
ENSG00000254777	Neuroendocrine
PGM5	Neuroendocrine
LINC02466	Neuroendocrine
GDAP1	Neuroendocrine
ENSG00000286582	Neuroendocrine
SHC2	Neuroendocrine
ACTG1P18	Neuroendocrine
PCDHB11	Neuroendocrine
DKK3	Neuroendocrine
LINC02408	Neuroendocrine
GPR173	Neuroendocrine
SEMA3D	Neuroendocrine
PTPRN2	Goblet
PYGB	Goblet
MUC5B	Goblet
GPRIN3	Goblet
MECOM	Goblet
LINC02350	Goblet
UBE2E2	Goblet
SNHG14	Goblet
ATP1B1	Goblet
DLGAP1	Goblet
IGF1R	Goblet
AGBL4	Goblet
TBL1X	Goblet
LARGE1	Goblet
REG4	Goblet
CELF2	Goblet
UST	Goblet
SAMD5	Goblet
CADPS2	Goblet
ADAMTS17	Goblet
ENSG00000253659	Goblet
GPHN	Goblet
PTPRJ	Goblet
ASTN2	Goblet
CD44	Goblet
PPP3CA	Goblet
MS4A8	Goblet
CACNA1H	Goblet
PIWIL1	Goblet
SPON1	Goblet
NRCAM	Goblet
MORC4	Goblet
XKR6	Goblet
CATSPERB	Goblet
PPARGC1A	Goblet
MCF2L	Goblet
TANC2	Goblet
ZFYVE28	Goblet
LAMB1	Goblet
ANOS1	Goblet
ST6GAL1	Goblet
TMTC2	Goblet
GLIS3	Goblet
ARSJ	Goblet
FOXP1	Goblet
GALNT18	Goblet
JAZF1	Goblet
DPP4	Goblet
SMOC1	Goblet
TNRC18	Goblet
MITF	Goblet
LDLRAD4	Goblet
ADAMTS6	Goblet
LIMK2	Goblet
PTPRG	Goblet
NTRK2	Goblet
TMEM131L	Goblet
ENSG00000290920	Goblet
OSBPL10	Goblet
TPM1	Goblet
DUSP4	Goblet
DPF3	Goblet
PPM1L	Goblet
AFAP1-AS1	Goblet
PAPSS2	Goblet
PDE10A	Goblet
ATP2C2	Goblet
SLAIN1	Goblet
HDAC4	Goblet
SLC25A29	Goblet
MAMLD1	Goblet
PEG10	Goblet
MCTP2	Goblet
MYRIP	Goblet
SLC5A1	Goblet
NEDD4L	Goblet
FGFR1	Goblet
MTCL1	Goblet
NT5DC3	Goblet
HIP1	Goblet
CLDN2	Goblet
KHDRBS3	Goblet
ATP2B1	Goblet
PDGFC	Goblet
PRKD1	Goblet
TESC	Goblet
ETV5	Goblet
AGFG2	Goblet
PLPPR1	Goblet
CSGALNACT1	Goblet
PLAAT3	Goblet
NHS	Goblet
ENSG00000253348	Goblet
GPT2	Goblet
ULK4	Goblet
RASSF6	Goblet
AGPS	Goblet
IRS2	Goblet
RANBP17	Goblet
TSHZ2	Goblet
ROR2	Goblet
KCNIP1	Goblet
ST3GAL6	Goblet
GFOD1	Goblet
SSBP2	Goblet
LINC01435	Goblet
STIM2	Goblet
LINC00685	Goblet
TGFBR3	Goblet
EPB41L4A	Goblet
MUC6	Goblet
SGPP2	Goblet
PRKX	Goblet
PLA2G4A	Goblet
CYBRD1	Goblet
ZNF83	Goblet
SLC7A2	Goblet
RHOBTB1	Goblet
ABLIM2	Goblet
CDYL2	Goblet
SCD5	Goblet
MAPRE2	Goblet
PTGS2	Goblet
CHST15	Goblet
RPS6KA2	Goblet
CGNL1	Goblet
INTS6L	Goblet
SDK1	Goblet
MEIS2	Goblet
SIM2	Goblet
MEGF9	Goblet
FAM219A	Goblet
RAPGEF4	Goblet
OSBPL6	Goblet
SPRED1	Goblet
ANGPT1	Goblet
GPR137C	Goblet
RNF144B	Goblet
FNIP2	Goblet
ANKRD18A	Goblet
CEP170B	Goblet
COBLL1	Goblet
NFKBIZ	Goblet
HOXA6	Goblet
ENSG00000289201	Goblet
LPAR1	Goblet
ENSG00000290449	Goblet
SLC9A3	Goblet
CELSR1	Goblet
CEP85L	Goblet
IL17RD	Goblet
RIMKLB	Goblet
PGBD5	Goblet
HS6ST3	Goblet
P2RY1	Goblet
MAN2B2	Goblet
ENSG00000290199	Goblet
FFAR4	Goblet
GMPR	Goblet
RORA	Goblet
SLC25A25	Goblet
RASGRF2	Goblet
PYGL	Goblet
MARK1	Goblet
ADAM15	Goblet
RETREG1	Goblet
FAM149A	Goblet
GXYLT2	Goblet
WWTR1	Goblet
LONRF3	Goblet
FAM124A	Goblet
ENSG00000234768	Goblet
IL7	Goblet
EFNA5	Goblet
ANK1	Goblet
PALLD	Goblet
SPTB	Goblet
AEN	Goblet
PITPNM3	Goblet
TCF7L1	Goblet
KCNS3	Goblet
LARGE2	Goblet
HTRA1	Goblet
MPC1	Goblet
ZNF595	Goblet
CYFIP2	Goblet
LINC02347	Goblet
TRIM62	Goblet
CLTCL1	Goblet
MAPT	Goblet
ZNF577	Goblet
LGI2	Goblet
GLI2	Goblet
PLEKHD1	Goblet
C2orf88	Goblet
DLG2	Goblet
MDFIC	Goblet
CNTNAP3B	Goblet
TUSC3	Goblet
ZNF469	Goblet
HS3ST3B1	Goblet
MKI67	proCSC
ANLN	proCSC
CIT	proCSC
ASPM	proCSC
TOP2A	proCSC
CENPE	proCSC
TPX2	proCSC
BUB1	proCSC
KIF14	proCSC
CENPF	proCSC
CDCA2	proCSC
TUBA1B	proCSC
HMGB2	proCSC
IQGAP3	proCSC
KIF18A	proCSC
KIF4A	proCSC
HJURP	proCSC
KIFC1	proCSC
SGO2	proCSC
KNL1	proCSC
KIF2C	proCSC
TUBAP2	proCSC
CCNB1	proCSC
KIF23	proCSC
KIF18B	proCSC
KIF11	proCSC
NDC80	proCSC
BUB1B	proCSC
KIF20B	proCSC
CDK1	proCSC
CDC25C	proCSC
DLGAP5	proCSC
SMC4	proCSC
KIF15	proCSC
DEPDC1B	proCSC
ARL6IP1	proCSC
ECT2	proCSC
TACC3	proCSC
SRGAP2	proCSC
RGS3	proCSC
TUBA1C	proCSC
GTSE1	proCSC
TTK	proCSC
CCNF	proCSC
SRGAP2C	proCSC
RACGAP1	proCSC
STIL	proCSC
LMNB1	proCSC
SCLT1	proCSC
KPNA2	proCSC
PRR11	proCSC
CEP55	proCSC
NUF2	proCSC
CKAP2	proCSC
NCAPG	proCSC
RTKN2	proCSC
DEPDC1	proCSC
OTUD7A	proCSC
AURKA	proCSC
INCENP	proCSC
GAS2L3	proCSC
PTTG1	proCSC
NCAPD2	proCSC
CENPI	proCSC
UBE2C	proCSC
NCAPH	proCSC
KIF20A	proCSC
CDC20	proCSC
FAM83D	proCSC
CKAP2L	proCSC
PIF1	proCSC
CDCA8	proCSC
CCNA2	proCSC
CIP2A	proCSC
DLEU2	proCSC
TROAP	proCSC
CEP70	proCSC
AURKB	proCSC
NEIL3	proCSC
RTTN	proCSC
TICRR	proCSC
LINC01572	proCSC
NCAPD3	proCSC
ESCO2	proCSC
RAD51AP1	proCSC
TUBB4B	proCSC
PLK1	proCSC
HMMR	proCSC
SHCBP1	proCSC
CDKN3	proCSC
NEK2	proCSC
PARPBP	proCSC
CEP128	proCSC
WDR62	proCSC
CDCA3	proCSC
SKA3	proCSC
TTF2	proCSC
FAM72D	proCSC
ESPL1	proCSC
FOXM1	proCSC
POC1A	proCSC
FBXO5	proCSC
KNSTRN	proCSC
CENPJ	proCSC
FAM72B	proCSC
LIN52	proCSC
ENSG00000227598	proCSC
CCDC150	proCSC
WEE1	proCSC
C21orf58	proCSC
DBF4B	proCSC
CENPA	proCSC
MIR924HG	proCSC
ATAD2	proCSC
DIAPH3	proCSC
RRM2	proCSC
BRIP1	proCSC
HELLS	proCSC
FANCI	proCSC
POLA1	proCSC
DTL	proCSC
NCAPG2	proCSC
MELK	proCSC
MCM4	proCSC
MCM10	proCSC
BRCA1	proCSC
E2F7	proCSC
FAM111B	proCSC
POLQ	proCSC
KNTC1	proCSC
DNMT1	proCSC
FANCA	proCSC
EXO1	proCSC
MMS22L	proCSC
CDC45	proCSC
VRK1	proCSC
NUP210	proCSC
CENPU	proCSC
CENPK	proCSC
BLM	proCSC
CLSPN	proCSC
POLE	proCSC
DNA2	proCSC
RBL1	proCSC
LIPE-AS1	proCSC
MCM3	proCSC
UHRF1	proCSC
CENPP	proCSC
WDHD1	proCSC
BARD1	proCSC
BRCA2	proCSC
MCM6	proCSC
WDR76	proCSC
CHAF1A	proCSC
SLFN13	proCSC
CDC6	proCSC
ZNF367	proCSC
XRCC2	proCSC
GINS1	proCSC
FANCB	proCSC
ASF1B	proCSC
MCM5	proCSC
LIG1	proCSC
RIBC2	proCSC
ZNF519	proCSC
PCNA	proCSC
RAD54B	proCSC
MYBL2	proCSC
MYO19	proCSC
TP73	proCSC
MCM2	proCSC
E2F2	proCSC
ORC1	proCSC
SSC5D	proCSC
LINC02608	proCSC
FKBP5	proCSC
CDC25A	proCSC
E2F1	proCSC
H2AC20	proCSC
H2AC13	proCSC
H2AC19	proCSC
H4C3	proCSC
H2AC14	proCSC
H2AC17	proCSC
H2AC11	proCSC
H1-2	proCSC
H2AC12	proCSC
H2AC8	proCSC
H3C2	proCSC
H1-5	proCSC
H1-4	proCSC
H2AC18	proCSC
H3C3	proCSC
H1-3	proCSC
H2BC21	proCSC
H4C12	proCSC
LINC00243	proCSC
H4C4	proCSC
H2BC17	proCSC
H2BC4	proCSC
H2BC12	proCSC
H2AC16	proCSC
H3C15	proCSC
H2BC12L	proCSC
H2AC4	proCSC
H2BC18	proCSC
H3C10	proCSC
H3C14	proCSC
H2BC8	proCSC
H2AC15	proCSC
H2BC11	proCSC
H3C7	proCSC
H4C9	proCSC
H2ACP2	proCSC
H2BC7	proCSC
H3C12	proCSC
H4C2	proCSC
H2BC14	proCSC
MIR548XHG	proCSC
EPIC1	proCSC
STARD13	proCSC
NPSR1-AS1	proCSC
GMDS	proCSC
SHISA6	proCSC
KANK1	proCSC
CERS6	proCSC
CHRNA7	proCSC
ARID5B	proCSC
NINL	proCSC
MGAM2	proCSC
SLC35F4	proCSC
ADAM2	proCSC
GABRA2	proCSC
LINC00261	proCSC
OLFM4	proCSC
LINC02438	proCSC
MALRD1	proCSC
EPHB2	proCSC
LGR5	proCSC
LRIG1	proCSC
WNK2	proCSC
LINC01515	proCSC
LINC02580	proCSC
SCIRT	proCSC
STXBP6	proCSC
RBPMS	proCSC
TRABD2A	proCSC
TLN2	proCSC
JUN	proCSC
ENSG00000224322	proCSC
SLC7A8	proCSC
PALD1	proCSC
ENSG00000263427	proCSC
PGAP1	proCSC
SLC28A3	proCSC
ENSG00000257831	proCSC
ANXA13	proCSC
RGMB	proCSC
NECTIN3	proCSC
XDH	proCSC
ITGA9	proCSC
ONECUT2	proCSC
ZNF730	proCSC
MUC12	proCSC
UNC13B	proCSC
ENSG00000231881	proCSC
KCNC2	proCSC
EPHB3	proCSC
CDK6-AS1	proCSC
SLC6A6	proCSC
ENSG00000224905	proCSC
ENSG00000257434	proCSC
LINC01091	proCSC
ROR1	proCSC
MAP3K20	proCSC
LINC03021	proCSC
GNA14	proCSC
HES1	proCSC
OTULINL	proCSC
LINC02882	proCSC
LINC02086	proCSC
NPSR1	proCSC
LMX1B	proCSC
ENSG00000242396	proCSC
SLC5A9	proCSC
ENSG00000253853	proCSC
CDH7	proCSC
PMFBP1	proCSC
ELOVL7	proCSC
MYB	proCSC
HSPA1A	proCSC
ENSG00000276197	proCSC
PHACTR1	proCSC
STC2	proCSC
RFX8	proCSC
BCL11B	proCSC
ENSG00000248515	proCSC
ITGB8	proCSC
SEMA6A	proCSC
ADAMTS19	proCSC
DTNA	proCSC
SMARCA1	proCSC
NTF3	proCSC
NREP	proCSC
KCNK5	proCSC
FOXP4-AS1	proCSC
SH3PXD2B	proCSC
ENSG00000289445	proCSC
GSTA4	proCSC
LINC01322	proCSC
AMOTL1	proCSC
REG1A	proCSC
PTGDR	proCSC
DCDC2	proCSC
CCDC175	proCSC
ENSG00000289609	proCSC
THBS2	proCSC
ETS2-AS1	proCSC
LINC01819	proCSC
LINC01687	proCSC
PLXDC2	proCSC
BBOX1-AS1	proCSC
ZNF334	proCSC
NLRP1	proCSC
CNDP1	proCSC
FCGRT	proCSC
PCAT14	proCSC
ENSG00000234273	proCSC
UNC93A	proCSC
LINC01611	proCSC
EVA1A	proCSC
ENSG00000267175	proCSC
KLHL13	proCSC
ENSG00000230490	proCSC
GPC4	proCSC
NETO2	proCSC
CPS1	proCSC
ENSG00000271201	proCSC
GNAS-AS1	proCSC
GABRB2	proCSC
CCNJL	proCSC
ENSG00000254306	proCSC
ENSG00000233968	proCSC
ENSG00000283757	proCSC
ENSG00000243349	proCSC
RTN4RL1	proCSC
ENSG00000286099	proCSC
ENSG00000277757	proCSC
ENSG00000289622	proCSC
PIK3AP1	proCSC
FRG1-DT	proCSC
LINC00308	proCSC
CAPN13	proCSC
ENSG00000285541	proCSC
CDH20	proCSC
LINC00877	proCSC
ENSG00000261208	proCSC
GABRA4	proCSC
ENSG00000274979	proCSC
BEND7	proCSC
ENSG00000227683	proCSC
IRF8	proCSC
STOX1	proCSC
ASIC2	proCSC
LINC01013	proCSC
ANTXR1	proCSC
ENSG00000247134	proCSC
DRAIC	proCSC
EDA2R	proCSC
LINC01763	proCSC
CHRFAM7A	proCSC
ENSG00000254171	proCSC
CSAG1	proCSC
ZNF488	proCSC
CCNO-DT	proCSC
TMC3-AS1	proCSC
ENSG00000286548	proCSC
MAGEA2B	proCSC
PRSS21	proCSC
ENSG00000287740	proCSC
SLCO5A1-AS1	proCSC
ENSG00000250376	proCSC
LINC02027	proCSC
IGHV3-19	proCSC
ENSG00000287912	proCSC
ENSG00000254367	proCSC
LINC02365	proCSC
LINC02672	proCSC
TCIM	proCSC
CNN3-DT	proCSC
TRABD2B	proCSC
ZSCAN31	proCSC
MAGEA6-DT	proCSC
ENSG00000286148	proCSC
KLRG2	proCSC
BBOX1	proCSC
ENSG00000236391	proCSC
ZNF663P	proCSC
LINC01738	proCSC
LMX1B-DT	proCSC
CHP2	proCSC
FGGY-DT	proCSC
CABP1	proCSC
ENSG00000285859	proCSC
LINC02652	proCSC
ENSG00000276418	proCSC
ENSG00000253130	proCSC
ENSG00000251680	proCSC
ENSG00000286178	proCSC
ENSG00000254343	proCSC
ENSG00000230333	proCSC
IZUMO2	proCSC
ENSG00000285852	proCSC
LINC02794	proCSC
ADAMTS15	proCSC
CPVL	proCSC
FOXCUT	proCSC
LINC00397	proCSC
ENSG00000291036	proCSC
ENSG00000263720	proCSC
KRBA1	proCSC
LINC00898	proCSC
ENSG00000259268	proCSC
LINC01870	proCSC
ZNF45-AS1	proCSC
MUC5AC	revCSC
FER1L6	revCSC
ANO1	revCSC
MLPH	revCSC
TFF1	revCSC
TFF2	revCSC
ENSG00000189229	revCSC
CTSE	revCSC
MUC2	revCSC
LSAMP	revCSC
IQGAP2	revCSC
ANKFN1	revCSC
IGSF1	revCSC
MMP28	revCSC
FA2H	revCSC
ERN2	revCSC
ENSG00000275110	revCSC
ALPG	revCSC
MUC3A	revCSC
MUCL3	revCSC
TM4SF4	revCSC
SMPD3	revCSC
MUC1	revCSC
SLC9A1	revCSC
ENSG00000267313	revCSC
ANXA10	revCSC
ZBTB7C	revCSC
S100P	revCSC
ENSG00000289153	revCSC
ALPP	revCSC
PADI1	revCSC
VSIG1	revCSC
SLC44A5	revCSC
RASEF	revCSC
GAP43	revCSC
COL6A1	revCSC
TMTC1	revCSC
MARCHF3	revCSC
CYSTM1	revCSC
ADGRF1	revCSC
ENSG00000229308	revCSC
CCDC68	revCSC
EPHA1-AS1	revCSC
PSCA	revCSC
VILL	revCSC
UNC5B	revCSC
CYP2S1	revCSC
SLC4A11	revCSC
JAK2	revCSC
MAGI2	revCSC
ADGRL4	revCSC
STYK1	revCSC
NDNF	revCSC
KLK11	revCSC
PRKN	revCSC
PCLO	revCSC
LYZ	revCSC
SERPINB6	revCSC
PLCD3	revCSC
CYP4F3	revCSC
MBOAT1	revCSC
NTN4	revCSC
ABHD2	revCSC
ENPEP	revCSC
CARNS1	revCSC
LINC01170	revCSC
PKIB	revCSC
INSL6	revCSC
CCND1	revCSC
ENSG00000276490	revCSC
FGFR2	revCSC
FUT9	revCSC
TEKT4P2-1	revCSC
SLC47A1P2	revCSC
SLC6A20	revCSC
ENSG00000202198	revCSC
RN7SKP71	revCSC
KCP	revCSC
HLA-C	revCSC
ENSG00000283415	revCSC
ENSG00000253796	revCSC
XRCC4	revCSC
GRAMD1B	revCSC
SLC22A3	revCSC
ANKRD29	revCSC
RN7SKP203	revCSC
PRSS12	revCSC
SP140L	revCSC
SH3TC1	revCSC
LINC02156	revCSC
SDCBP2	revCSC
FER1L6-AS2	revCSC
KYNU	revCSC
SMIM31	revCSC
TRIM29	revCSC
HLA-B	revCSC
SYTL4	revCSC
JUNB	revCSC
ARHGEF28	revCSC
RN7SKP80	revCSC
RN7SKP255	revCSC
TNFAIP2	revCSC
CAPN9	revCSC
LINC00113	revCSC
SULF1	revCSC
B2M	revCSC
SLC41A2	revCSC
MXRA8	revCSC
LINC02300	revCSC
ABLIM3	revCSC
IGFBP3	revCSC
CCL28	revCSC
HSH2D	revCSC
SLC45A4	revCSC
RPE65	revCSC
TBX3	revCSC
LOXL4	revCSC
GRM7	revCSC
ENSG00000262769	revCSC
ZFHX4	revCSC
KLF2	revCSC
TRNP1	revCSC
NARS1P2	revCSC
ARHGAP25	revCSC
SOX9	revCSC
GRIP2	revCSC
ISG20	revCSC
IL1RN	revCSC
NMU	revCSC
ENSG00000287390	revCSC
SLPI	revCSC
ENSG00000290729	revCSC
RAB7B	revCSC
ENSG00000287292	revCSC
LINC02404	revCSC
LINC03024	revCSC
ENSG00000260710	revCSC
FER1L6-AS1	revCSC
MRPS30-DT	revCSC
KCTD1	revCSC
TPSP2	revCSC
ENSG00000259664	revCSC
GRB14	revCSC
ENSG00000287778	revCSC
ZFP36	revCSC
SLC2A6	revCSC
SPDEF	revCSC
VSIG2	revCSC
CLIC3	revCSC
HLA-DMA	revCSC
PLCH2	revCSC
RP1L1	revCSC
PRDM5	revCSC
PYROXD2	revCSC
PLCL1	revCSC
SLC26A9	revCSC
TNIP3	revCSC
FOXQ1	revCSC
C8orf34-AS1	revCSC
LRRTM3	revCSC
LINC02945	revCSC
SPRR3	revCSC
ENSG00000285556	revCSC
TSPAN11	revCSC
NRIR	revCSC
ENSG00000188897	revCSC
JAKMIP3	revCSC
CD83	revCSC
ENSG00000286328	revCSC
ENSG00000226022	revCSC
PDE7B	revCSC
ENSG00000258691	revCSC
ENSG00000248656	revCSC
CYP2C18	revCSC
IATPR	revCSC
TSC22D3	revCSC
MYOSLID-AS1	revCSC
ADRA2A	revCSC
PPP1R1C	revCSC
CCDC33	revCSC
HS3ST1	revCSC
KNDC1	revCSC
SPTSSB	revCSC
ENSG00000286134	revCSC
MYRFL	revCSC
PSTPIP1	revCSC
LINC02641	revCSC
CEACAM18	revCSC
ENSG00000254526	revCSC
ENSG00000233005	revCSC
LINC01603	revCSC
POU2F2	revCSC
ENSG00000287870	revCSC
SLC1A7	revCSC
ZFY	revCSC
ENSG00000285639	revCSC
LMCD1-AS1	revCSC
EEF1A1P45	revCSC
ESRRB	revCSC
LINC01389	revCSC
ENSG00000290853	revCSC
CCK	revCSC
SLC16A8	revCSC
TTTY4	revCSC
LINC02416	revCSC
ENSG00000253406	revCSC
ENSG00000263325	revCSC
ENSG00000255723	revCSC
PALMD	revCSC
LINC01166	revCSC
CNTNAP3P1	revCSC
ANOS2P	revCSC
APBA3	revCSC
SMILR	revCSC
CA2	revCSC
CFAP46	revCSC
NDNF-AS1	revCSC
MYO7A	revCSC
LYPD1	revCSC
PDCL2	revCSC
SATL1	revCSC
BPIFB1	revCSC
MUSK	revCSC
PACRG	revCSC
ENSG00000286787	revCSC
TMEM151A	revCSC
ENSG00000259868	revCSC
SNCG	revCSC
ENSG00000258871	revCSC
SIGLEC12	revCSC
IL1R2	revCSC
TAFA1	revCSC
ENSG00000287925	revCSC
RAB38	revCSC
TRIM46	revCSC
ENSG00000286282	revCSC
ENSG00000243902	revCSC
COPS8-DT	revCSC
HMSD	revCSC
DUOXA1	revCSC
RASSF9	revCSC
LINC01911	revCSC
AGBL3	revCSC
UNC5B-AS1	revCSC
PTGDS	revCSC
ENSG00000238282	revCSC
GRIK1	revCSC
MYOM1	revCSC
FGF18	revCSC
TTTY4B	revCSC
EHD3	revCSC
ENSG00000229642	revCSC
ENSG00000286464	revCSC
CCR5AS	revCSC
ENSG00000258702	revCSC
ARGLU1-DT	revCSC
ENSG00000273088	revCSC
LINC02860	revCSC
ENSG00000260679	revCSC
ENSG00000262633	revCSC
LINC02450	revCSC
LINC02990	revCSC
ENSG00000290790	revCSC
LINC01397	revCSC
ENSG00000230928	revCSC
ENSG00000258402	revCSC
ENSG00000258875	revCSC
FBLN7	revCSC
GGNBP1	revCSC
LY6D	revCSC
ENSG00000285835	revCSC
ENSG00000265728	revCSC
RSPO4	revCSC
ADAM28	revCSC
CPLX2	revCSC
PTGER2	revCSC
SMTNL1	revCSC
LINC01913	revCSC
SNRPEP10	revCSC
LINC02488	revCSC
NME2P1	revCSC
ENSG00000287291	revCSC
GUCA1B	revCSC
RDH12	revCSC
TTTY4C	revCSC
SYNDIG1L	revCSC
SUCLG2-DT	revCSC
STAT4	revCSC
LINC02437	revCSC
SLC6A12	revCSC
ANKK1	revCSC
TMEM72-AS1	revCSC
ENSG00000237422	revCSC
TP53AIP1	revCSC
ENSG00000286511	revCSC
LINC01055	revCSC
HAPLN2	revCSC
LINC02607	revCSC
LINC00520	revCSC
ENSG00000236760	revCSC
CIMAP2	revCSC
ACY3	revCSC
IL17REL	revCSC
LPAL2	revCSC
CYP2C58P	revCSC
ENSG00000253260	revCSC
SSPN	revCSC
PLA2G2F	revCSC
ENSG00000249426	revCSC
ENSG00000253715	revCSC
COL23A1	revCSC
ENSG00000214803	revCSC
NUDT7	revCSC
ZNF847P	revCSC
AOAH	revCSC
XACT	revCSC
CDH13	revCSC
MRLN	revCSC
LINC01186	revCSC
EGLN3	revCSC
ENSG00000235491	revCSC
PTPRD	revCSC
CALB1	revCSC
LINC00871	revCSC
ENSG00000249742	revCSC
GRM8	revCSC
RUBCNL	revCSC
GREB1L	revCSC
CFTR	revCSC
VWA2	revCSC
LINC02582	revCSC
CECR2	revCSC
MTUS1	revCSC
MME	revCSC
STYXL2	revCSC
PRAG1	revCSC
STS	revCSC
CARD11	revCSC
TDRD12	revCSC
ENSG00000228613	revCSC
CPT1A	revCSC
SORBS1	revCSC
GREP1	revCSC
SOBP	revCSC
IGF2BP3	revCSC
ENSG00000258077	revCSC
DLG1	revCSC
EEPD1	revCSC
FERMT1	revCSC
KIRREL1	revCSC
PDSS2	revCSC
ARRB1	revCSC
PLAC8	revCSC
PLIN2	revCSC
WWC1	revCSC
LINC02320	revCSC
B3GAT1-DT	revCSC
DOCK8	revCSC
LINC00540	revCSC
RGS22	revCSC
FGD3	revCSC
BCL2L1	revCSC
VRK2	revCSC
ENSG00000250971	revCSC
SPATA6L	revCSC
ENSG00000231772	revCSC
EVPL	revCSC
RHBDD1	revCSC
EPHA4	revCSC
ADAM19	revCSC
IRS1	revCSC
DNAH1	revCSC
ENSG00000236008	revCSC
ENSG00000250829	revCSC
WDR4	revCSC
ACSF2	revCSC
ENSG00000261260	revCSC
SNX25	revCSC
CCDC146	revCSC
SLC20A2	revCSC
STXBP5L	revCSC
LINC00299	revCSC
LINC02966	revCSC
SPNS2	revCSC
SLC16A9	revCSC
AFAP1L2	revCSC
CRACDL	revCSC
LINC02432	revCSC
SYNPR	revCSC
LINC01612	revCSC
IL20RA	revCSC
CD200	revCSC
OLFM2	revCSC
KIAA0319	revCSC
PPP1R3B-DT	revCSC
ENSG00000250284	revCSC
WNK4	revCSC
DNAH12	revCSC
CDHR1	revCSC
SLC2A10	revCSC
GPCPD1	revCSC
AIFM3	revCSC
KLHL3	revCSC
ENSG00000254290	revCSC
EOLA2-DT	revCSC
CA12	revCSC
GASK1B	revCSC
ACOX2	revCSC
TSPOAP1	revCSC
LINC01508	revCSC
EPHX2	revCSC
SHLD1	revCSC
ENSG00000249803	revCSC
ISX	revCSC
CD70	revCSC
JDP2	revCSC
HAVCR1	revCSC
IGF2BP1	revCSC
SLC22A15	revCSC
MRPS36P2	revCSC
TDP2	revCSC
NOSTRIN	revCSC
CECR3	revCSC
LINC02303	revCSC
CPPED1	revCSC
MTMR8	revCSC
FAM3B	revCSC
KCNAB2	revCSC
DIO3OS	revCSC
ENSG00000289127	revCSC
ENSG00000203635	revCSC
LINC01833	revCSC
TNXB	revCSC
KIFC3	revCSC
HAAO	revCSC
ENSG00000267968	revCSC
IGDCC4	revCSC
CASC8	revCSC
LINC01088	revCSC
ENSG00000258053	revCSC
FRMPD3	revCSC
ENSG00000285755	revCSC
ENSG00000286797	revCSC
ENSG00000282564	revCSC
SPOCK1	revCSC
ENSG00000258918	revCSC
ZNF630	revCSC
LINC00698	revCSC
ENSG00000225218	revCSC
ENSG00000286035	revCSC
KLK3	revCSC
FTX	revCSC
NEAT1	revCSC
CADPS	revCSC
PTPRR	revCSC
LINC01473	revCSC
FABP1	revCSC
CDH17	revCSC
POF1B	revCSC
MYH14	revCSC
AUTS2	revCSC
HEPH	revCSC
GMDS-DT	revCSC
ZC3H12B	revCSC
INPP4B	revCSC
ARHGAP26	revCSC
PTPRB	revCSC
ZMYND8	revCSC
SORL1	revCSC
FCAMR	revCSC
PIP5K1B	revCSC
MAEL	revCSC
MYO7B	revCSC
HNF4A	revCSC
RIN2	revCSC
ENSG00000258551	revCSC
PCED1B	revCSC
TMEM45B	revCSC
SLC11A2	revCSC
GPA33	revCSC
ATP10B	revCSC
CLMN	revCSC
LRP1	revCSC
KRT20	revCSC
LGALS3	revCSC
FAM13A	revCSC
PAG1	revCSC
KDM7A	revCSC
HHLA2	revCSC
SMIM2-AS1	revCSC
MUC13	revCSC
PRELID2	revCSC
PLCE1	revCSC
TSPAN8	revCSC
PIGZ	revCSC
TMPRSS4	revCSC
ABCG1	revCSC
DANT2	revCSC
MUC20	revCSC
USH1C	revCSC
ATP9A	revCSC
FER1L4	revCSC
EPCAM-DT	revCSC
MACC1	revCSC
ATP8A1	revCSC
SERINC5	revCSC
ELF1	revCSC
PIGR	revCSC
THRB	revCSC
SLC38A4-AS1	revCSC
NALF1	revCSC
TMPRSS2	revCSC
ILDR2	revCSC
EPB41L4B	revCSC
UCA1	revCSC
CKB	revCSC
PCBP3	revCSC
PDE9A	revCSC
TSEN2	revCSC
CACNG4	revCSC
NGEF	revCSC
XYLT1	revCSC
BLCAP	revCSC
MUC20P1	revCSC
ALDH18A1	revCSC
GRIA3	revCSC
GTF2IRD1	revCSC
SLCO2B1	revCSC
ANO9	revCSC
SYT7	revCSC
SRPX2	revCSC
ARID3A	revCSC
HIVEP3	revCSC
SGK2	revCSC
HOOK3	revCSC
OPHN1	revCSC
ACSL5	revCSC
DHRSX	revCSC
MYLK	revCSC
QPRT	revCSC
ACOT11	revCSC
MAP4K3-DT	revCSC
AOC1	revCSC
MOGAT3	revCSC
KLF7	revCSC
GABRE	revCSC
GRHL3	revCSC
TMEM164	revCSC
FLNB	revCSC
BCAS1	revCSC
PPARG	revCSC
CEACAM5	revCSC
CYP3A5	revCSC
MGLL	revCSC
COL17A1	revCSC
ACER2	revCSC
CAPN8	revCSC
ENSG00000260912	revCSC
FRMD3	revCSC
CEACAM7	revCSC
CEACAM6	revCSC
MXD1	revCSC
CD55	revCSC
PTPRH	revCSC
MUC17	revCSC
TFF3	revCSC
TMC5	revCSC
CEACAM1	revCSC
FMN1	revCSC
LAMA5	revCSC
DUOX2	revCSC
MICAL2	revCSC
CNNM4	revCSC
ABO	revCSC
ANXA4	revCSC
ALS2CL	revCSC
CLIC5	revCSC
MSLN	revCSC
CA3	revCSC
SLC44A4	revCSC
CAPN5	revCSC
LIPH	revCSC
LINC01133	revCSC
LRRC1	revCSC
CYP4F12	revCSC
CA1	revCSC
SLC6A8	revCSC
EPAS1	revCSC
B3GALT5	revCSC
DGKA	revCSC
CORO2A	revCSC
B4GALT5	revCSC
ENSG00000287625	revCSC
CDHR5	revCSC
P2RY2	revCSC
SLC26A2	revCSC
SLC26A3	revCSC
MIR503HG	revCSC
EEF2K	revCSC
ENSG00000227579	revCSC
LINC01645	revCSC
DNASE1	revCSC
LGI4	revCSC
MPP7	revCSC
TFCP2L1	revCSC
ENSG00000237352	revCSC
LINC00649	revCSC
ENSG00000258168	revCSC
LINC00456	revCSC
SYNPO	revCSC
USP12	revCSC
XPNPEP2	revCSC
ENSG00000255367	revCSC
ACE2	revCSC
ENSG00000260071	revCSC
PNCK	revCSC
SLC22A4	revCSC
NRTN	revCSC
ENSG00000250842	revCSC
ENSG00000236961	revCSC
ENSG00000248125	revCSC
ENSG00000236833	revCSC
ENSG00000237400	revCSC
KRT12	revCSC
C8orf33	revCSC
JAML	revCSC
ENSG00000265359	revCSC
SMOC2	Squamous
TRPM3	Squamous
DACH1	Squamous
NKD1	Squamous
LINC01811	Squamous
PDE4D	Squamous
SNTB1	Squamous
ITPR2	Squamous
ENSG00000278909	Squamous
PBX1	Squamous
XIST	Squamous
ENSG00000213981	Squamous
CHN2	Squamous
KRT43P	Squamous
NELL2	Squamous
CACNA1E	Squamous
HUNK	Squamous
PROX1	Squamous
ENSG00000231252	Squamous
KRT32	Squamous
ENSG00000250519	Squamous
DPEP1	Squamous
DNAJC15	Squamous
ENSG00000205414	Squamous
MTSS1	Squamous
MAN1A1	Squamous
ENSG00000231873	Squamous
MYO3B	Squamous
APCDD1	Squamous
WWOX	Squamous
SULT1C3	Squamous
CAB39L	Squamous
TGFBI	Squamous
MYH7B	Squamous
LINC01594	Squamous
LEF1	Squamous
VOPP1	Squamous
PTCH1	Squamous
SYK	Squamous
CST1	Squamous
PTPRO	Squamous
SULT1C2	Squamous
F13A1	Squamous
SOX5	Squamous
KRT36	Squamous
CADM1	Squamous
PHYHIPL	Squamous
HS3ST4	Squamous
CTTNBP2	Squamous
FGF20	Squamous
ERC1	Squamous
EDAR	Squamous
NOTUM	Squamous
ZNF704	Squamous
SLC4A10	Squamous
KRT35	Squamous
CEMIP2	Squamous
ENSG00000234859	Squamous
DISC1	Squamous
NCKAP5	Squamous
ERICH2-DT	Squamous
ENSG00000265554	Squamous
CACHD1	Squamous
CST4	Squamous
ABCA1	Squamous
HEPHL1	Squamous
CEP112	Squamous
GOLIM4	Squamous
GPR155	Squamous
ENSG00000249413	Squamous
FHOD3	Squamous
CHMP1A	Squamous
ITM2B	Squamous
EXPH5	Squamous
SERPINI1	Squamous
DOCK4	Squamous
GALNT2	Squamous
SULT1C5P-1	Squamous
LINC01411	Squamous
PHLDB2	Squamous
MAP2K6	Squamous
BAMBI	Squamous
CST2	Squamous
ENSG00000260029	Squamous
C1QTNF3-AMACR	Squamous
EFCAB14	Squamous
RCN1	Squamous
ENSG00000260573	Squamous
PROX1-AS1	Squamous
RNF182	Squamous
BICC1	Squamous
CYP4X1	Squamous
ENSG00000235296	Squamous
PPP1R9A	Squamous
PDK3	Squamous
ENSG00000244706	Squamous
SLC39A11	Squamous
WDPCP	Squamous
KRT37	Squamous
TPD52L1	Squamous
IZUMO1R	Squamous
HSPA12A	Squamous
LINC01117	Squamous
NLK	Squamous
FREM2	Squamous
PCOLCE2	Squamous
SUCLA2	Squamous
KRT23	Squamous
KRT38	Squamous
ABAT	Squamous
RNU2-32P	Squamous
AGTR1	Squamous
PTCSC3	Squamous
KRT41P	Squamous
LINC03088	Squamous
LRRC77P	Squamous
PDE4B	Squamous
ENSG00000253619	Squamous
SESN3	Squamous
ENSG00000227088	Squamous
GAD1	Squamous
RANBP10	Squamous
LINC01440	Squamous
HDX	Squamous
RBMS3	Squamous
SFRP4	Squamous
GZMB	Squamous
FGFRL1	Squamous
CSRNP3	Squamous
BBS9	Squamous
SULT1C2P2	Squamous
SPATA33	Squamous
PRICKLE2	Squamous
MUCL1	Squamous
TTPA	Squamous
DACT1	Squamous
MCTP1	Squamous
ENSG00000236924	Squamous
MYL3	Squamous
GABRA3	Squamous
ABRA	Squamous
VANGL2	Squamous
PRCP	Squamous
CD200R1L	Squamous
CTNNA2	Squamous
LINC01500	Squamous
LINC01512	Squamous
ENSG00000227712	Squamous
CYP39A1	Squamous
ASMTL	Squamous
ACKR3	Squamous
ENOX2	Squamous
OFCC1	Squamous
ENSG00000287415	Squamous
CES1	Squamous
CLSTN2	Squamous
ERG	Squamous
ATOH8	Squamous
CD200R1	Squamous
ENSG00000253300	Squamous
TRPV4	Squamous
ENSG00000255689	Squamous
ENSG00000259862	Squamous
DOCK11	Squamous
TSPEAR	Squamous
CYP4F23P	Squamous
RPLP0P2	Squamous
ENSG00000250230	Squamous
TMEM47	Squamous
LINC00923	Squamous
COL9A3	Squamous
FAM156A	Squamous
SDR16C5	Squamous
ASPSCR1	Squamous
AVEN	Squamous
LNCRNA-IUR	Squamous
ENSG00000248359	Squamous
ENSG00000272502	Squamous
ENSG00000291120	Squamous
WNT5B	Squamous
ENSG00000272167	Squamous
SETDB2	Squamous
DAAM2	Squamous
DEPDC7	Squamous
ENSG00000285882	Squamous
LINC02563	Squamous
ID4	Squamous
DIRAS2	Squamous
ENSG00000287100	Squamous
ADAMTSL2	Squamous
ENSG00000236449	Squamous
ERCC6L2-AS1	Squamous
CCL24	Squamous
KSR1	Squamous
AMOT	Squamous
GRIK4	Squamous
KRT13	Squamous
ENSG00000260255	Squamous
CCDC170	Squamous
ENSG00000287178	Squamous
GNAL	Squamous
NOD2	Squamous
IQCA1	Squamous
CLPB	Squamous
ENSG00000250237	Squamous
ENSG00000276122	Squamous
UBA6-DT	Squamous
ENSG00000275734	Squamous
LINC02178	Squamous
LINC02042	Squamous
ABHD6	Squamous
CDKN1C	Squamous
LRRC49	Squamous
ENSG00000263745	Squamous
FAM171B	Squamous
ENSG00000286383	Squamous
HS6ST1	Squamous
ENSG00000226204	Squamous
LGALSL	Squamous
ENSG00000253496	Squamous
TMEM150C	Squamous
LINC02981	Squamous
PCDH19	Squamous
DCAF8L2	Squamous
CD200R1L-AS1	Squamous
FZD10-AS1	Squamous
LINC01210	Squamous
DYNC1I1	Squamous
OXGR1	Squamous
LINC01451	Squamous
ZFPM2	Squamous
LRRC4C	Squamous
NXPH3	Squamous
ENSG00000233017	Squamous
SORCS1	Squamous
EPM2A	Squamous
ENSG00000279512	Squamous
DLX1	Squamous
ARAP2	Squamous
LINC01517	Squamous
GJA1	Squamous
DLX3	Squamous
ENSG00000285557	Squamous
SULT4A1	Squamous
WNT6	Squamous
ENSG00000286270	Squamous
ENSG00000224556	Squamous
BEST3	Squamous
ZAP70	Squamous
TGM6	Squamous
LINC01487	Squamous
PRR9	Squamous
FGF19	Squamous
GLUL	Squamous
FRMPD1	Squamous
MAF	Squamous
CYP1B1-AS1	Squamous
TACSTD2	Squamous
LINC02778	Squamous
ENSG00000257654	Squamous
ENSG00000289364	Squamous
ENSG00000238280	Squamous
MSX1	Squamous
MT3	Squamous
LINC01992	Squamous
GMCL1P2	Squamous
KRT83	Squamous
LINC00616	Squamous
DKK4	Squamous
FGF9	Squamous
PDK4	Squamous
LIX1	Squamous
ENSG00000224400	Squamous
SNAP25-AS1	Squamous
SHH	Squamous
ENSG00000236231	Squamous
MT4	Squamous
TCF4	Squamous
GLIS1	Squamous
RASL10B	Squamous
KCNJ8	Squamous
DAZ1	Squamous
PRRX1	Squamous
LINC01124	Squamous
ENSG00000250084	Squamous
ANO4	Squamous
LINC02046	Squamous
DAZ2	Squamous
LINC01805	Squamous
DTHD1	Squamous
EWSAT1	Squamous
ENSG00000271219	Squamous
DAZ4	Squamous
KRT74	Squamous
ENSG00000268926	Squamous
