## Supplementary material for "Stromal Prostaglandin is a Dominant Spatial Regulator of Cell-fate Plasticity in Colorectal Cancer": CRC_Xenium_Signatures

gene_name	annotation
ASF1B	proCSC
ASPM	proCSC
BARD1	proCSC
CDK1	proCSC
CDKN3	proCSC
EPHB2	proCSC
HELLS	proCSC
HES1	proCSC
HMGB2	proCSC
LGR5	proCSC
LMNB1	proCSC
MKI67	proCSC
RRM2	proCSC
RTKN2	proCSC
TOP2A	proCSC
WEE1	proCSC
ANXA1	revCSC
CD55	revCSC
CEACAM1	revCSC
CXCL2	revCSC
EMP1	revCSC
EPHA2	revCSC
L1CAM	revCSC
MXD1	revCSC
