## Supplementary material for "Stromal Prostaglandin is a Dominant Spatial Regulator of Cell-fate Plasticity in Colorectal Cancer": Custom_Xenium_Gene_Probes

Gene	Ensembl ID	Probesets
AREG	ENSG00000109321	5
NRG1	ENSG00000157168	5
CLU	ENSG00000120885	5
SLPI	ENSG00000124107	5
ACTA2	ENSG00000107796	5
ACTG2	ENSG00000163017	5
ANXA1	ENSG00000135046	3
BMP1	ENSG00000168487	3
BMP3	ENSG00000152785	5
CD81	ENSG00000110651	4
CEACAM5	ENSG00000105388	5
CFD	ENSG00000197766	3
CHP2	ENSG00000166869	5
CLDN10	ENSG00000134873	5
CLEC3B	ENSG00000163815	4
COL15A1	ENSG00000204291	5
COL6A5	ENSG00000172752	5
COL8A1	ENSG00000144810	5
DPYSL3	ENSG00000113657	3
F3	ENSG00000117525	5
FGFBP1	ENSG00000137440	5
FN1	ENSG00000115414	5
FZD7	ENSG00000155760	5
GEM	ENSG00000164949	5
GUCA2B	ENSG00000044012	3
HHIP	ENSG00000164161	5
HIGD1B	ENSG00000131097	4
ID1	ENSG00000125968	3
ID2	ENSG00000115738	5
IGFBP3	ENSG00000146674	5
IGFBP5	ENSG00000115461	5
IGFBP6	ENSG00000167779	4
IGFBP7	ENSG00000163453	5
ISG15	ENSG00000187608	3
KLF6	ENSG00000067082	5
KRT19	ENSG00000171345	4
KRT8	ENSG00000170421	5
LY6D	ENSG00000167656	2
MEX3A	ENSG00000254726	5
MMP3	ENSG00000149968	5
MMP7	ENSG00000137673	5
MUC2	ENSG00000198788	1
NDUFA4L2	ENSG00000185633	3
NKD1	ENSG00000140807	5
NOTUM	ENSG00000185269	4
NSG1	ENSG00000168824	3
NXPE4	ENSG00000137634	3
PCP4	ENSG00000183036	4
PLXND1	ENSG00000004399	5
PTGDS	ENSG00000107317	3
RARRES1	ENSG00000118849	4
RBP1	ENSG00000114115	5
RERGL	ENSG00000111404	5
ROBO1	ENSG00000169855	3
ROBO2	ENSG00000185008	5
RSPO1	ENSG00000169218	5
SELENOP	ENSG00000250722	4
SFRP2	ENSG00000145423	3
SOX4	ENSG00000124766	5
SPP1	ENSG00000118785	5
SULT1B1	ENSG00000173597	3
TACSTD2	ENSG00000184292	5
TIMP1	ENSG00000102265	4
UGT2A3	ENSG00000135220	3
VIM	ENSG00000026025	5
WIF1	ENSG00000156076	5
WNT2B	ENSG00000134245	5
XIST	ENSG00000229807	3
ZNRF3	ENSG00000183579	5
AZGP1	ENSG00000160862	5
COX4I2	ENSG00000131055	3
DES	ENSG00000175084	5
GJA4	ENSG00000187513	5
GJB2	ENSG00000165474	5
GPM6A	ENSG00000150625	5
PLPP4	ENSG00000203805	5
PNCK	ENSG00000130822	2
HLA-A	ENSG00000206503	4
HLA-B	ENSG00000234745	4
HLA-C	ENSG00000204525	3
HLA-DRB1	ENSG00000196126	5
HLA-E	ENSG00000204592	5
HLA-F	ENSG00000204642	5
NM_004985.5_KRAS-CDS_ALT_33:T	NM_004985.5_KRAS-CDS_ALT_33:T	1
NM_004985.5_KRAS-CDS_WT_34	NM_004985.5_KRAS-CDS_WT_34	1
NM_004985.5_KRAS-CDS_ALT_34:A	NM_004985.5_KRAS-CDS_ALT_34:A	1
NM_004985.5_KRAS-CDS_ALT_34:T	NM_004985.5_KRAS-CDS_ALT_34:T	1
NM_004985.5_KRAS-CDS_ALT_36:T	NM_004985.5_KRAS-CDS_ALT_36:T	1
NM_004985.5_KRAS-CDS_ALT_37:A	NM_004985.5_KRAS-CDS_ALT_37:A	1
NM_004333.6_BRAF-CDS_WT_1798	NM_004333.6_BRAF-CDS_WT_1798	1
NM_004333.6_BRAF-CDS_ALT_1798:A	NM_004333.6_BRAF-CDS_ALT_1798:A	1
NM_000038.6_APC-CDS_WT_636	NM_000038.6_APC-CDS_WT_636	1
NM_000038.6_APC-CDS_ALT_636:T	NM_000038.6_APC-CDS_ALT_636:T	1
NM_000038.6_APC-CDS_ALT_645:T	NM_000038.6_APC-CDS_ALT_645:T	1
NM_000038.6_APC-CDS_WT_693	NM_000038.6_APC-CDS_WT_693	1
NM_000038.6_APC-CDS_ALT_693:T	NM_000038.6_APC-CDS_ALT_693:T	1
NM_000038.6_APC-CDS_WT_2625	NM_000038.6_APC-CDS_WT_2625	1
NM_000038.6_APC-CDS_ALT_2625:T	NM_000038.6_APC-CDS_ALT_2625:T	1
NM_000038.6_APC-CDS_WT_3339	NM_000038.6_APC-CDS_WT_3339	1
NM_000038.6_APC-CDS_ALT_3339:T	NM_000038.6_APC-CDS_ALT_3339:T	1
NM_000038.6_APC-CDS_WT_4098	NM_000038.6_APC-CDS_WT_4098	1
NM_000038.6_APC-CDS_ALT_4098:T	NM_000038.6_APC-CDS_ALT_4098:T	1
NM_000038.6_APC-CDS_WT_4284	NM_000038.6_APC-CDS_WT_4284	1
NM_000038.6_APC-CDS_ALT_4284:T	NM_000038.6_APC-CDS_ALT_4284:T	1
NM_000038.6_APC-CDS_WT_4347	NM_000038.6_APC-CDS_WT_4347	1
NM_000038.6_APC-CDS_ALT_4347:T	NM_000038.6_APC-CDS_ALT_4347:T	1
indel_WT_3925	indel_WT_3925	1
indel_ALT_3925:	indel_ALT_3925:	1
indel_WT_4659	indel_WT_4659	1
indel_ALT_4659:GA	indel_ALT_4659:GA	1
DDX17	ENSG00000100201	1
